# Dual Transcriptomic and Epigenomic Signatures of THC Exposure in Human Prefrontal Cortex Development

**DOI:** 10.64898/2026.01.08.698442

**Authors:** Luke Daniel L. Ofria, David W. Sosnowski, Aishwarya Pantula, Kaustubh Joshi, Brion S. Maher, Annie Kathuria

## Abstract

Prenatal cannabis use is increasing globally, with estimates up to 35% in North America. Fetal exposure to Δ9-tetrahydrocannabinol (THC) has been linked to neurodevelopmental deficits. Yet mechanistic understanding remains limited because animal models incompletely recapitulate human fetal development, and human-relevant in vitro platforms are scarce. To address this gap, we generated human iPSC-derived prefrontal cortex organoids (PFCOs) and used an integrated multi-omics approach combining bulk RNA-seq, whole-genome bisulfite sequencing (WGBS), and electrophysiology to characterize early molecular and functional responses to acute THC exposure at a developmentally relevant stage. THC induced a rapid, transient shift toward excitatory and neurodevelopmental gene expression programs while simultaneously suppressing extracellular matrix and adhesion pathways critical for structural support. Concurrent epigenetic remodeling selectively targeted synaptic assembly, postsynaptic organization, and axonal guidance genes, creating a mismatch between early activation of neuronal programs and epigenetic repression of the scaffolding required for their proper integration. Functionally, these disruptions manifested as delayed but reversible increases in burst duration at 24 hours, indicating altered coordination of network activity. Transcriptional and epigenetic responses converged on autism spectrum disorder (ASD) associated gene networks, with strong enrichment among high-confidence and strong-candidate ASD risk genes, suggesting that THC preferentially perturbs neurodevelopmentally vulnerable pathways. Together, these findings define a mechanistic framework in which THC disrupts early human cortical development through a cycle of transient excitatory activation, compromised structural support, and persistent epigenetic alterations, which are features specifically revealed by human PFCOs.
