## Supplementary material for "Dual Transcriptomic and Epigenomic Signatures of THC Exposure in Human Prefrontal Cortex Development": 24 hours Post-THC Treatment DEGs

	baseMean	log2FoldChange	lfcSE	stat	pvalue	padj
ABCF1_5	39.9003810603147	-20.702735053588	4.24745713713567	-4.87414808087956	1.09278999530871e-06	0.000210302565730846
ACAP3	93.2429878440744	1.71194344456241	0.45890336282367	3.7305096960473	0.000191092788602619	0.0154761272169546
ACTA1	22.76008708024	2.42998066391356	0.65980044868716	3.68290241200749	0.000230593451871575	0.0182196948131211
ACTC1	169.156993841999	3.34750455862685	0.704161321659816	4.753888712229	1.99540902419762e-06	0.000345726783410068
ACTG1P4	3001.07639103638	1.82741416969185	0.535863849593107	3.41022103110602	0.000649102511082113	0.0385828914614771
ACTG2	41.4596356988862	-3.35088088347642	0.958844800367723	-3.49470621542854	0.000474583830478565	0.0304438478977289
ADIPOR2_1	68.2338184496324	10.7052931903873	3.1111739294468	3.44091761925082	0.000579745014556881	0.0353244634731727
ADM	189.225551916228	-2.92754675325704	0.654597301927031	-4.47228661749567	7.73876068561881e-06	0.00110601684887039
AFP	4234.75293026314	-2.4002216667812	0.232896170639523	-10.3059730874505	6.62180910149498e-25	1.28708103505758e-20
AGPAT4	206.200065695702	-1.00110846945006	0.219681802733247	-4.55708418719448	5.18686382135414e-06	0.000763765697694398
AK2	725.087633079772	-1.39625946385096	0.387006632836071	-3.60784375611049	0.000308752320042753	0.0227318895631477
ALB	980.987161954076	-1.5737781338602	0.208550355065335	-7.54627405629286	4.47887056846516e-14	9.6728674710286e-11
ALDOA	2986.83222092412	-1.37313569644896	0.360406467547062	-3.80996408248322	0.000138986982164067	0.0122239365263483
AMBP	126.572411605048	-2.35269929727833	0.672900700975497	-3.49635435639708	0.000471661892249309	0.0303565966875822
ANG	316.612192124596	-1.92496627617012	0.498556207233812	-3.86108175615864	0.000112886119428073	0.010549098830934
ANGPTL4	214.77886344835	-1.71979805326921	0.303936213251357	-5.65841771492666	1.52774932443886e-08	6.59885858202627e-06
ANKRD34A	124.96301054286	4.28535012199799	1.15993180076914	3.69448455431295	0.000220333285688721	0.0175517134177527
ANKRD37	306.735475905049	-4.66750301450953	0.607335698028097	-7.68521104500199	1.52744985125302e-14	4.24129182268641e-11
APOA1	9897.12158737261	-1.6318159379034	0.456303974376453	-3.57615981787864	0.000348678536441205	0.0245553069304627
APOC3	1188.88448374205	-1.39660290841916	0.253478759559862	-5.50974334435046	3.59357282341266e-08	1.42547499936065e-05
APOE	2228.37409453164	-1.01115774320213	0.288425247402578	-3.5057879027864	0.000455257842464528	0.0294961556132768
APOM_4	29.4115211165667	-21.6485514326681	4.23289985177633	-5.11435474278544	3.14815236565526e-07	8.38227911386867e-05
ARFGAP2	79.5583492994241	0.911455668893538	0.258584675907829	3.52478609064375	0.000423824883825617	0.0285047898509291
ARHGEF33	102.820742445877	6.36726949355142	1.45354519409112	4.3805101619374	1.18401770282964e-05	0.00157628438971916
ARPP21	30.4387879980771	3.6523303712176	0.610360094305084	5.98389443427802	2.17864546021857e-09	1.17628699472968e-06
ATG16L1_1	17.8954955287103	9.12239542302537	2.58757772065207	3.52545755446006	0.00042275191752149	0.0285047898509291
ATP10B	63.5739356910637	1.63021433907225	0.32834307818012	4.9649724553595	6.8710821243168e-07	0.000148392470278162
BCL2A1	113.55347943542	-2.28070268177195	0.634949909383751	-3.59194110915848	0.00032822403204944	0.0235412933983209
BDH1	178.121292562762	5.1543022363184	1.35873626076678	3.79345306749203	0.000148566721855186	0.0128341838786634
BDP1	188.335406588662	-23.1555160268601	3.39803307684866	-6.8143880601464	9.46658520493582e-12	9.20010083141688e-09
BDP1_3	95.6028764586445	24.2784542544967	4.2540767432763	5.70710302602547	1.14915230740954e-08	5.3133961132585e-06
BHLHE40	563.327347468587	-0.766060979347354	0.154441231252211	-4.96021025691212	7.04169200674675e-07	0.00015040589839026
BMP2	136.648308222751	-0.92946175348681	0.245001970062922	-3.79369093745696	0.000148424399605931	0.0128341838786634
BNIP3	692.061857411263	-1.59622045725927	0.387644849148388	-4.11773937088545	3.82607040472971e-05	0.00422541650322337
BST2	1041.49087384039	-1.32671829586898	0.300012195744592	-4.42221454556619	9.76943747746102e-06	0.00131867052950979
C1QA	349.9930845023	-1.94758419970341	0.448520923200373	-4.34223711528692	1.41039195716423e-05	0.00186488356948307
C1QB	235.612726945383	-2.07989113382268	0.437943603369218	-4.74922140161773	2.04201291727494e-06	0.000348163202395377
C3orf52_1	12.5041186823459	8.50914678597842	2.02440450980927	4.20328385199068	2.6307035486883e-05	0.00315804126034197
C4orf3	1716.85480493861	-1.84857832917314	0.394538434632822	-4.68542014390441	2.79386216371097e-06	0.000441498364845936
CA2	146.629309849785	-1.56969178869462	0.417622750068674	-3.75863572670908	0.000170842355124384	0.014184118292271
CALHM5	57.166769067018	5.91666277907162	1.49114179577501	3.96787401160363	7.25166508693021e-05	0.00734117782784701
CAV3	26.3480742175901	3.67616605063243	1.08808036484968	3.37857953271704	0.000728613533679445	0.0422266548575601
CBLN1	58.592832952197	3.26499179327991	0.523738576390564	6.23401051681389	4.54642539749399e-10	2.85060872422873e-07
CBX8	214.742439604568	-3.68152184678418	1.05470124334221	-3.49058263657482	0.000481968533912872	0.0306144522668774
CCDC107	314.236200374702	-1.69693241747574	0.50147395969466	-3.38388940177267	0.000714667849309854	0.0417147116727797
CCDC85B	401.362900646233	-1.09289026997079	0.233110885362136	-4.68828501197186	2.75504140464192e-06	0.000440931773546547
CD226	77.3576783700532	3.98514936078435	1.00823831982177	3.95258668752924	7.7310907585642e-05	0.00770611338842115
CDC42EP5_2	40.0808217355294	-7.52995661903707	1.30708791759198	-5.76086468070896	8.36841123394722e-09	4.0664202288558e-06
CDH15	11.898076862391	2.32243955055465	0.68870713999049	3.37217289570531	0.000745776155910996	0.0427600328685606
CDK7_1	75.9781290680758	-6.99824652218547	1.75332551111417	-3.99141316191672	6.56807386992913e-05	0.00668396082773888
CDKN1C_1	273.817287185173	-9.34524140092599	1.89132925058287	-4.9410970607291	7.76842219438668e-07	0.000162360023862682
CHASERR	1463.62977800637	-1.66841517107248	0.4425085597765	-3.77035683087161	0.00016301429916987	0.0137164888872933
CHRND	8.82931136494316	3.19442911201499	0.937865555932271	3.406062939202	0.000659069833364233	0.039055915704575
CHST9	88.1278354414882	-2.49471255232368	0.730243020828817	-3.41627715865358	0.000634835983180347	0.0378506349848969
CIB1	950.639066134385	-1.45635505803164	0.420480290735583	-3.46355130102271	0.000533094931359011	0.0329992553529462
CIDEC	182.624259999099	-1.47786730925875	0.438732126010886	-3.36849576687276	0.000755795576307417	0.0432070547549625
CISD3	98.9599521609783	23.8495262394925	3.40688251312979	7.0003958597277	2.55240296303396e-12	3.10069102453069e-09
CISD3_1	120.013209145416	-23.1693351030978	3.4553920965665	-6.70526946163948	2.01035045502698e-11	1.56300727177438e-08
CLIC1_4	169.027804184632	-23.8253691770351	2.38821854426223	-9.97620977120217	1.93726039366983e-23	1.88272651358802e-19
CNTN4	4035.55944884969	4.61432905256493	1.25744707621588	3.66960100336878	0.000242929340837665	0.0188872703914467
COL11A1	289.050121539349	-1.58512192734163	0.234299422678811	-6.76536847260862	1.32970345765137e-11	1.17479300483499e-08
COL14A1	530.485274144793	-1.16044814420099	0.275935475138963	-4.2055054487524	2.60499312364916e-05	0.00315804126034197
COL9A1	117.945680046659	2.43663791921832	0.701292159894072	3.47449758968696	0.000511810962009623	0.0320292801807876
COPZ2	82.9955931591735	-1.90388688354411	0.509919444633515	-3.73370128082184	0.000188686269583107	0.0153451674555935
CRABP2	1430.27870749337	-1.62938280934032	0.452571715490975	-3.60027538966433	0.000317880324392597	0.0230391526383329
CROCCP3_1	9.83569755520426	8.00369936099987	1.63727826605771	4.88841727574595	1.0164989500371e-06	0.000199572627190617
CTIF_1	43.5693285177964	-5.71895008116229	1.71395349492822	-3.33670084870174	0.000847791470858449	0.046813985281465
CXADR	542.394538832545	-1.4416649509449	0.37758320932076	-3.81813840064109	0.000134462489223206	0.0119340064065363
CYB5A	1000.46136452173	-1.71455897902057	0.447411799996321	-3.83217201476283	0.000127016875750415	0.011429754694263
CYP1A1	441.642713729337	1.19825596297325	0.295770590963122	4.0513019197458	5.09334342607472e-05	0.00543729130342595
CYP2C18	17.5293191335272	-2.95251155447688	0.876753480370688	-3.3675504238986	0.000758391563964526	0.043228319145978
DACH1	212.690291023139	0.970730081570014	0.268412705576359	3.61655786556593	0.000298546601698554	0.0223186549892876
DBET	1744.1018854623	3.39492068121461	0.89243825893041	3.80409585452269	0.000142323065297374	0.0124609613521849
DCAF4L1	232.987040089222	2.98928364404472	0.772463851635643	3.86980392378892	0.00010892291961524	0.0103781117086344
DDAH2_2	32.8709001700361	-20.3284945931952	4.24763211718102	-4.78584162478891	1.70272289625415e-06	0.000309306775088709
DDAH2_4	85.4261676216226	22.9670914674858	4.25944378858826	5.39204004265025	6.9662238780444e-08	2.50517665432608e-05
DDIT4	1699.88485336865	-0.954375412247387	0.282525080774731	-3.378020137647	0.000730097338869698	0.0422266548575601
DDX12P	17.089160949322	2.3418295422764	0.673474999563563	3.47723307293366	0.000506617214028888	0.0318676983465356
DDX55	372.271899238459	2.88180710064567	0.862532068077942	3.34110140051657	0.000834467407171368	0.046341551409114
DGKG	104.989974142284	5.46624775460737	1.45428978977427	3.75870599727983	0.000170794388104356	0.014184118292271
DHRSX	48.30793491949	10.1338303140366	3.04297129074172	3.33024184121253	0.000867705840556544	0.0477778992150072
DIO3	75.3803899968367	-1.71339767975493	0.358692755700304	-4.77678361920002	1.78121261981983e-06	0.000317627795334293
DLEC1	51.5504736093935	5.42879019195573	1.35557781530223	4.0047794605914	6.20753667969139e-05	0.00641184588931089
DLK1	9037.95464202908	-1.56814201643877	0.397687242166082	-3.94315394151841	8.04169992721879e-05	0.00789426876188645
DMBT1	73.7691002940569	2.42507905249507	0.464908005302601	5.21625574271759	1.82576056982739e-07	5.37686487814166e-05
DMRTA2	135.267396328534	8.02107878978027	1.90006123725046	4.22148435667654	2.42698800836348e-05	0.00300467298844338
DNAJB1	1086.91376375331	-1.50281546798432	0.361351945730392	-4.15886917378212	3.19827002831933e-05	0.00372244158924808
DNALI1	217.359691030469	-1.65754213522577	0.462002695557271	-3.58773260668193	0.000333566112868203	0.0236624983059097
DOC2B	49.8947798950304	-4.98042376592708	1.47164727297079	-3.38425100729007	0.000713727217022378	0.0417147116727797
DUSP8_1	112.295130539644	-22.8151590788148	3.48401417076614	-6.54852648713472	5.81075521647297e-11	4.1887086349782e-08
EFNA1	340.375685778149	-1.64956388911343	0.475282414458303	-3.47070255269912	0.000519098670006014	0.0322355298687121
EGFR-AS1	23.5953044316928	-2.73015984333196	0.822926639523169	-3.31762238844753	0.000907871313434476	0.0492913260313573
EIF2B1	299.581602223325	3.1261851436056	0.859025838382009	3.63922131782884	0.000273463701933319	0.0206821555427157
EIF5-DT	1162.59897515544	1.17759432714764	0.25521673594651	4.61409524254102	3.94811360158697e-06	0.000590303723646507
ELP5	60.3537893860679	-20.5052635909999	2.7751985486203	-7.38875551848142	1.48209389187144e-13	2.88074589763052e-10
EMC10	175.252480900635	0.839790593101996	0.203798326725973	4.12069425001305	3.77732435799966e-05	0.00421342989173455
ENO3	30.350883233587	1.66650115073952	0.453672608051897	3.67335633926765	0.00023938528716422	0.0186864731992408
EREG	190.489679881983	-1.31467998323771	0.340587922485049	-3.86003112983379	0.000113372581192903	0.010549098830934
ERO1A	495.827598254165	-1.10850723765276	0.151440153766143	-7.31977094638014	2.48394570416942e-13	4.38913205926737e-10
EZR	802.767592931172	-0.738759392515573	0.132204249053919	-5.5880154972498	2.29679152045078e-08	9.70494277891346e-06
F11R	395.155014642776	-0.591265863686258	0.164264175547423	-3.59948151637944	0.000318852295092429	0.0230391526383329
F13A1	33.9412012271528	-2.27571615441215	0.538886739370102	-4.22299527554195	2.4107687525561e-05	0.0030037251438098
FABP6	80.5454993193388	-2.6019826635285	0.533164262100252	-4.88026457977269	1.05943612595644e-06	0.000205922599802152
FAM162A	1067.00694123647	-2.01334999476163	0.572340561652323	-3.51774822484916	0.000435225087531486	0.0289707877614709
FAM210A	110.115801941971	-1.35920190683258	0.316052484416446	-4.30055757777759	1.70368896797284e-05	0.0022076401646992
FBXO32	156.694040801352	-1.28124443962926	0.333851954141302	-3.83776228875083	0.000124160585844722	0.0112771462946909
FOLR1	102.555583998123	-1.9326400459946	0.514505230557047	-3.75630786863363	0.000172438543141134	0.0142020676399755
FOLR2	57.1450484755273	-1.66858538536811	0.480286457876116	-3.4741462267056	0.000512481665700722	0.0320292801807876
FRG1_1	124.493427961841	-21.5267003468996	4.24740759742935	-5.06819744823365	4.01600698548667e-07	9.63692935517338e-05
FRG1_2	84.5851368129642	-22.3117718842935	4.24741411563578	-5.25302484684936	1.49621342527642e-07	4.69062908824158e-05
FRG1_3	115.899610573007	22.7968535245322	4.21877043040679	5.40367244451699	6.52901263279494e-08	2.39442299138934e-05
FRZB	315.564498105341	-1.39331701836496	0.406162856667169	-3.43043928191276	0.000602604820257756	0.0363752481097826
FUCA1	182.669078581178	-1.28185967218121	0.355548321871731	-3.60530367696029	0.000311788121344335	0.0227828034382325
FXYD3	700.277772334526	-1.2234793329824	0.329834844293651	-3.7093695652517	0.000207775963245729	0.0166881875934183
GABBR1_2	16.7595438357422	8.30420750412601	2.45239753908563	3.38615879839049	0.000708783559351963	0.0417147116727797
GADD45G	514.319732234899	-1.83641681198359	0.446647575626184	-4.11155665495105	3.93000408401777e-05	0.00431567736616121
GALR1	48.5561244800258	5.78907794274152	1.44460455154365	4.00737899971	6.13962981580337e-05	0.00638160346148504
GBA1	21.3377531482868	-4.66079008150889	1.16180978297995	-4.01166365595093	6.02923586593839e-05	0.00633460851493214
GDF15	3881.40631021206	-1.5031388751821	0.402580360412446	-3.73376106485206	0.000188641464201167	0.0153451674555935
GJA1	597.747354416095	-0.702234015357389	0.185565609113399	-3.78428965751005	0.000154148212770022	0.0131411351386444
GLRA2	187.495245760039	8.1382874953661	1.7314012691	4.70040518082585	2.59645795779979e-06	0.000422749350331425
GNL1_6	33.6347897347679	-21.1223044954356	4.24756505869697	-4.97280305387842	6.5991694374708e-07	0.00014412141163609
GPAT2	254.674106229095	2.40221832974978	0.68815500699099	3.49080992704488	0.000481558716187849	0.0306144522668774
GPS2	116.76264803542	-7.94788386460494	1.10922183229209	-7.1652789669506	7.76283120499493e-13	1.00590766754324e-09
GRIA4	223.900587875405	3.74441022649673	1.11823919243264	3.34848774022224	0.000812538756430346	0.0453830914044156
H1-2	551.649351449137	-2.30787580439498	0.393273033484573	-5.86838050894613	4.4007237888445e-09	2.25097021799396e-06
H2AC8	38.3309165836894	-2.59476926344558	0.756655845203113	-3.42925952385797	0.000605230501718545	0.0364206354857689
HBP1_1	64.762028023537	-6.84101444606514	1.7801537991025	-3.84293449785865	0.000121571923557849	0.0111461956518581
HILPDA	1742.54330389941	-2.80661262950228	0.359310733097242	-7.81110156468027	5.66903079537043e-15	1.83648252616025e-11
HILPDA-AS1	161.422830905928	-1.79852538146263	0.246869698744263	-7.2853225430706	3.2090161943385e-13	5.19780398077979e-10
HK2	276.721437864229	-1.08767085342562	0.229538089089792	-4.7385201198575	2.1528465684743e-06	0.00036073171337444
HLA-A_2	25.2270942392522	21.9762230770636	3.82026444752668	5.75253974663754	8.79125899845986e-09	4.16770002812352e-06
HLA-E_2	43.9958501756474	-21.5542485228841	4.24742958225479	-5.07465706151667	3.88195475186902e-07	9.43169431400978e-05
HLA-E_5	76.1968845454396	-21.5848011175731	4.24740662718516	-5.08187772261347	3.73721970472768e-07	9.27334179313178e-05
HMGCS1	954.380696494955	-0.918628073269483	0.136053615853066	-6.75195633360878	1.45864781601321e-11	1.23268424347169e-08
HMOX2	77.7798131833976	-21.5778186641875	3.72171020666613	-5.7978234376063	6.71811268220714e-09	3.34820400523231e-06
HNRNPA3P1	78.4388333498817	7.48416757579785	1.57302153828983	4.75782905295407	1.95686105059679e-06	0.000342662236400449
HSBP1L1	163.303756921956	-1.34371914300807	0.391273653335618	-3.43421830617223	0.000594265383241078	0.0360960507939276
HSD11B1	254.682815016002	4.45802142311909	1.10135193229256	4.04777191777322	5.17074955085275e-05	0.00546216625108287
HSD17B8	53.3706168078542	20.748414195204	4.30022451816922	4.8249606753178	1.40030893849693e-06	0.000264250532403541
HSPA1B_1	786.822778578365	-0.627137938357598	0.181841168977427	-3.44882262847447	0.000563036410941143	0.0345228350771703
HSPB3	7.16626021102199	3.57488896939644	1.0756850201267	3.32336037270033	0.000889399348957801	0.0486964933681487
HTRA3	128.084777231877	-1.32035893268446	0.309254034032619	-4.26949623087275	1.95914959907769e-05	0.0025052625498206
ID2	1090.95992691647	-1.29481654588256	0.341282725396627	-3.79397036394903	0.000148257377240725	0.0128341838786634
IGFBP3	3374.00998121077	-1.7780147005424	0.24797062662221	-7.17026336853701	7.48536237527676e-13	1.00590766754324e-09
IL17B	23.5351060637195	2.71222587523931	0.676782430403788	4.00752997329011	6.13570767364988e-05	0.00638160346148504
IL17RB	271.024897488367	5.25640185921182	1.03302763162522	5.08834584699553	3.61200212390743e-07	9.11772536134917e-05
IL27RA	24.6333431575861	8.57638769886108	2.37522695388346	3.61076556698669	0.000305294522902463	0.0226488917620427
ILDR2	219.499689800329	4.18876210727971	1.13910413909356	3.6772424605646	0.000235768918027368	0.0185532002416921
INSIG1	760.049126320189	-1.17851712176666	0.222442032738206	-5.2980864599168	1.17022556212982e-07	3.85519902561312e-05
INTS3_1	35.1625286316498	-21.082954817876	4.19909987026339	-5.02082719374654	5.14494306775963e-07	0.000116281695823307
IPO9	1747.18630256616	1.79568972440416	0.443367493876277	4.05011587273751	5.1192278053555e-05	0.00543729130342595
IRF7	15.0023999863758	-5.01413152606459	1.25235969945004	-4.00374710897077	6.23470120429983e-05	0.00641184588931089
IRF7_1	18.2713721805568	2.47972513553678	0.686353322725101	3.61289885753196	0.000302792834436646	0.0225493652220119
ITPRIPL2	12035.7529602671	6.53228004308059	1.58561749802591	4.11970733875809	3.79353928617351e-05	0.00421342989173455
JUND	1639.58761501644	-0.792353023397534	0.235514886459195	-3.36434369525433	0.000767259302894881	0.0434787727999061
KCNE4	178.88418157353	-1.8724948031913	0.401278225321279	-4.666325469547	3.06633865914904e-06	0.000473019242205395
KCNJ6-AS1	161.048558121621	5.86750969038412	1.31272605687545	4.46971373779992	7.83243545892224e-06	0.00111082318386746
KIAA1143	121.194945483129	-7.0920504195637	1.79573106328302	-3.94939451935401	7.83491269748426e-05	0.00776483455544712
KIF5C-AS1	92.9453366833936	5.11340245047886	1.24482043405322	4.10774302107917	3.99544288385448e-05	0.00433851527002678
KLF3	472.144598085855	-0.864485173114907	0.219589947611349	-3.93681579015154	8.25699406891769e-05	0.0080648841064097
KLHL41	61.3340860543612	2.93745859232837	0.575009933988662	5.10853538121011	3.24665615351674e-07	8.5127769042451e-05
KRBA2	259.65390331143	3.24881446820326	0.888521196192188	3.65642877415446	0.000255753430738942	0.0194944291500895
KRT20	37.648567945141	9.95835279111483	1.88364752459578	5.28673897907298	1.24516113952145e-07	4.03369951147974e-05
LAIR1	30.1577168037277	5.71498404793117	1.48060230111984	3.85990488033733	0.000113431170225097	0.010549098830934
LIMD1	236.044413979615	4.31892170076079	0.969440230351863	4.45506753850438	8.38667889479547e-06	0.00116391530774922
LINC02076	13.334147094082	8.75756070966362	1.59342871060337	5.49604801983733	3.88396788373532e-08	1.50985367512327e-05
LINC02466	34.4886153204736	4.7019339376245	1.28906567815142	3.64755187987572	0.000264750865500276	0.0201014162997221
LINC02728	1642.81156006083	3.11719214400527	0.849856860610018	3.66790254745698	0.000244548351370305	0.0189373956397793
LINC02940	3298.52579213046	4.28623988592246	1.03574592148982	4.13831210627132	3.4987022511971e-05	0.0039537369567743
LMCD1	292.380366194187	-0.932141683183779	0.235581794436281	-3.95676450896506	7.5971757762384e-05	0.00765056288223084
LOC100288175	110.809676407391	-1.83960675769484	0.43679352203457	-4.2116163928577	2.53549853537557e-05	0.00311914462228449
LOC101927262	954.140499073219	2.25397312228773	0.651108908220601	3.46174517631398	0.00053668504017456	0.0331160226218188
LOC101929773	44.4970503670509	5.39088211166107	1.47318176190877	3.65934621989632	0.000252859527090856	0.019426208016067
LOC102723409	207.256270949062	5.47181302143802	1.24653962266373	4.38960216101701	1.13558220687126e-05	0.00152222836930736
LOC102724594	573.406760271163	-1.8031076662102	0.534278286297607	-3.37484736410536	0.000738566419776712	0.0424719393526626
LOC105369559	74.970189269884	3.38936700712975	1.01545732721328	3.33777394312687	0.000844524268224357	0.0467664336224411
LOC105371730	57.6314532007996	3.68371387848402	0.991982147679121	3.71348807748464	0.000204422099639722	0.0164869392145115
LOC105372115	36.3182765143882	2.43475321643758	0.690601603912471	3.52555395562934	0.000422598081560339	0.0285047898509291
LOC105372394	126.94607584477	3.34411108307694	0.952099965641457	3.51235290805196	0.000444157788190073	0.0290775848140782
LOC105373150	82.0912631892444	8.73849476966824	2.40754059306251	3.62963548562745	0.000283821730879985	0.0213823371438538
LOC105373369	34.3416626901296	5.42752144197125	1.5051046504687	3.60607579033199	0.000310862378592228	0.0227828034382325
LOC105374897	142.733640096631	3.19006032793914	0.872175551660021	3.65758971558818	0.000254598156711025	0.0194827731180795
LOC105375634	28.2435874933099	1.74683843963642	0.517236004241414	3.37725607906657	0.000732128553120221	0.0422266548575601
LOC105376050	308.003241245393	3.18724552829121	0.896421861465074	3.55551963344815	0.000377232771633933	0.0261866906508884
LOC105377290	58.6311063316493	5.81903740033377	1.4056731247793	4.13968034086687	3.47790102797523e-05	0.00395321416846518
LOC105378339	15.6469750551584	4.97059852847492	1.49680901886149	3.32079675218398	0.000897608784845276	0.0488706497227945
LOC105379280	97.6888585675686	-3.21391270161091	0.960225515074	-3.34703947266307	0.000816795788803225	0.0454901425414564
LOC107984535	16.9208669263433	6.44264564599012	1.68249935158396	3.82921136933861	0.000128554558836548	0.0115148154843593
LOC107984554	67.0836865337098	6.10638575784604	1.23389303007917	4.94887774627777	7.46426103297379e-07	0.000157698740975991
LOC107985200	417.515430711808	-1.02247412460833	0.218453060496679	-4.68052094250185	2.86146877617808e-06	0.000444946948820587
LOC110384692	48.1479852875166	-5.98696101826655	1.39593254135789	-4.28886127437273	1.7959149473065e-05	0.00231173502190705
LOC124900728	66.4604579294065	3.9687014693112	1.18216337658419	3.35715142925388	0.000787499696847864	0.0442388196752368
LOC124902009	29.5093627057672	4.24906545762537	1.22338288781652	3.47320981839877	0.000514273144020735	0.0320382278856764
LOC124905078	151.54670855156	6.0917961679807	1.27339802117203	4.78389008518626	1.7193472822875e-06	0.00030943475116502
LOC124905131	92.6447590770575	7.34855584129213	1.36364519642515	5.38890604429704	7.0887850999606e-08	2.50517665432608e-05
LOC124905533	266.010918235471	2.96638613620412	0.836208352988662	3.54742466468084	0.000389016989291358	0.0269086235617655
LOC124905568	25.0298906837558	-4.61242806726999	1.20116038565653	-3.83997684434868	0.000123045915496648	0.0112283730493349
LOC124905972	14.0414093746479	-3.43641781151974	1.03254178441638	-3.32811501034033	0.000874357619637302	0.0480081611663566
LOC124906290	32.3242348022511	6.94798132100171	1.64418273992473	4.22579628911551	2.3809731416233e-05	0.00298574031959561
LOC124907854	59.2511831187761	-1.53845790426592	0.438399513143157	-3.5092600656323	0.000449355288973108	0.0292110995042485
LOC124909490	84.0277304920505	6.19199792532537	1.28948234810051	4.80192531091767	1.57147311430286e-06	0.000288157763421743
LOC128706665	69.3453312702139	21.362074873913	3.06300952977873	6.97421103859775	3.07592059488379e-12	3.32148158904201e-09
LRRC63	256.147185984611	7.99142752639413	1.78406358440854	4.4793400841952	7.48741598399816e-06	0.00107802151467387
LRRC74B	23.3560115673588	4.32481547825766	1.22377210835958	3.53400396096208	0.000409314944454525	0.0279152792117986
LRRFIP1	776.531342964867	-0.514842719819958	0.155243029591415	-3.31636609498653	0.000911962785699868	0.0493755450296611
LSM12	659.920553290876	-0.818139833424577	0.246359420195658	-3.32091962537829	0.000897213713147967	0.0488706497227945
LSM2	66.2308017162509	23.354495792154	4.25726405143434	5.48579921517566	4.11604203998436e-08	1.56869625747404e-05
LSP1_1	13.6868451326034	-5.27524194673898	1.46724842697003	-3.59532976813798	0.000323980923896224	0.0233230267324849
LTN1	332.057075269235	3.75735138063644	1.10858393677797	3.3893251164697	0.000700648850573912	0.0413936526097421
LUM	1819.08878134997	-1.46500163301841	0.262670766980778	-5.57733032060478	2.44237823859789e-08	1.01005331539632e-05
LYSET_1	91.0946791343704	-6.64746602013744	1.66426887329566	-3.99422600927086	6.49059291366714e-05	0.00663987655068148
MAP1A	238.725652888424	0.717525809607372	0.195192034241493	3.67599944534439	0.000236920036406673	0.018568607853373
MAVS	609.113008910448	1.80012051794759	0.50491951184785	3.56516330961285	0.000363629696847401	0.0254239943079962
MBOAT7_8	38.1533679985388	-21.3028381993944	4.24747159184131	-5.01541628678897	5.29187620298206e-07	0.000118227813514209
MBTD1	217.316606681809	2.91180037512637	0.86609173574996	3.36199995327863	0.000773801366905048	0.0435952961406766
MEF2C	188.334704503952	1.02118795109351	0.242985113481356	4.20267701367582	2.63776830990589e-05	0.00315804126034197
MEF2D_1	48.2197690132218	4.50317000202138	1.00861306332807	4.46471512788312	8.01753549282236e-06	0.00112112832643157
MEP1A	176.963308814009	-0.947358965310823	0.241864908344781	-3.91689299532594	8.96975382415526e-05	0.00863094579604484
MIR130AHG	1489.09297036444	3.69073112854552	1.00799913598901	3.66144275007173	0.000250798908993737	0.0193443587067908
MME	788.065798123635	-1.22705976339326	0.295598649815918	-4.15110070413855	3.30880127701627e-05	0.00380551304268433
MMP11	20.1375304172699	-5.52715658940663	1.49668926198904	-3.69292192426187	0.000221692101691804	0.0175878750227902
MMP11_1	8.68982803265486	9.27854318360595	2.34999312873345	3.94832779302921	7.86989971406638e-05	0.00776483455544712
MS4A7	141.593289203766	-1.79928962701881	0.454877668658561	-3.95554618525224	7.63599937826199e-05	0.00765056288223084
MSMO1	807.896030812865	-0.965968243692675	0.205553785487928	-4.69934543603629	2.60996666356799e-06	0.000422749350331425
MT1E	876.907636021738	-1.41547323581588	0.29819917412053	-4.7467376125051	2.06723841520165e-06	0.000349399244141518
MT1G	1231.81289858058	-2.95619138004879	0.625083896444546	-4.72927137759188	2.25327030533415e-06	0.000374331751493845
MT1H	271.015330503085	-3.7697947045045	0.450905974705987	-8.36048958313891	6.24585133677836e-17	3.03501531082403e-13
MTFP1	124.589583685605	-1.73774310631841	0.458512139586076	-3.78996095476809	0.000150670966601501	0.0129051462842796
MXI1	360.349545387965	-1.2375522881991	0.295843507653711	-4.18313147384553	2.87521001429063e-05	0.00338699739683436
MYBPH	28.523136003446	4.58155553377452	0.753573952492424	6.07976897107597	1.20355832121981e-09	6.88045973222044e-07
MYF5	125.911482835595	9.10247457813571	1.91533352884416	4.75242271962353	2.00993602538137e-06	0.000345726783410068
MYH3	84.5574637465895	4.17749399870595	0.575601690659701	7.25761245405324	3.93982412088714e-13	5.89064318751411e-10
MYL11	86.8864751102957	3.25738381725311	0.694930098663968	4.68735463252429	2.76759151991968e-06	0.000440931773546547
MYOG	16.2576041081867	4.18113105747065	0.800706861198184	5.22179996211593	1.77192319765536e-07	5.29859556812725e-05
MYREM	12.5293825234912	3.36190211532265	0.887071952423157	3.78988661082019	0.000150716067630368	0.0129051462842796
NAV3	87.1023460903478	1.74372895415813	0.362379610884938	4.81188483507643	1.49513505130668e-06	0.000276770857069027
NDFIP1	438.104273694806	-0.657172906555528	0.186493189761194	-3.5238439934297	0.000425334596394285	0.0285076846555714
NDN	97.5523509026058	-22.2502735785451	2.44148603359627	-9.11341423721795	7.98293239680167e-20	5.1721418998878e-16
NDRG1	1562.8757270137	-1.30684317806817	0.242808660105138	-5.38219344195671	7.35836252901034e-08	2.50920162239253e-05
NDUFA6	44.3164501240416	-20.6163194276399	4.24744620300622	-4.85381531449375	1.21108531309721e-06	0.000230782992457554
NDUFA6_2	182.927795679776	-23.1855570888178	3.4566329378511	-6.70755544649516	1.97911770626795e-11	1.56300727177438e-08
NEB	71.1270161010111	2.67741911051302	0.69232853767458	3.86726671632811	0.000110062031559231	0.0104354912556916
NECTIN3	1288.39976890906	1.77417771609579	0.431863140498749	4.10819435538498	3.98764475420973e-05	0.00433851527002678
NEU1_1	58.664713353888	-22.1049208623019	4.24729914159535	-5.20446526730844	1.94556006715267e-07	5.56115456253625e-05
NEU1_6	31.5501188944351	21.5451936266278	4.29091943996299	5.02111352312259	5.1372784070644e-07	0.000116281695823307
NEUROD1	30.0717577269274	1.98326826705475	0.567812058567948	3.49282520004358	0.000477939253661925	0.0305582410310094
NEXN	62.6917837975686	2.00042468858227	0.334867894996867	5.97377269803959	2.31828754484139e-09	1.2178528380833e-06
NHLH1	89.1191672573738	1.58885375047675	0.438752932919767	3.62129488207272	0.000293132165831602	0.0219984938504589
NIPA1_1	34.7701177828202	-5.16736011163876	1.23062615149013	-4.19896822880105	2.68133934520194e-05	0.00317787761296891
NPIPB3	139.981472742076	2.40253650476588	0.684393416438679	3.51046115736729	0.000447330157197127	0.0291770344477871
NPPB	55.9234501621568	-4.17767171111813	0.649181852831554	-6.43528726642045	1.23240024926034e-10	8.2600564292666e-08
NSMCE3	64.7756084717968	10.3208796082391	2.98406617432156	3.4586631144618	0.000542863448656232	0.0333912558592759
OGFRL1	173.099274663112	-0.832014058815684	0.233719826308013	-3.55987796139809	0.00037102717683531	0.0258482266528599
OR10A6	107.722895676454	9.87008801629469	2.36942426958593	4.16560602631943	3.10526561978803e-05	0.00363596673806144
OR2A25	185.151727334968	2.59867252952901	0.774782365957689	3.35406772754418	0.000796328689267847	0.0446058810757901
OR2T8	16.9455479224381	6.72663983347377	1.91428242637597	3.51392236630847	0.000441541837558223	0.0290775848140782
OSER1	298.398163772229	-1.62372378868253	0.480580509182761	-3.37867174730767	0.00072836920198876	0.0422266548575601
OSGEP	13.6968635890445	21.3253071892511	3.51371060558886	6.06917005496449	1.28572947566121e-09	7.14020680526486e-07
P4HA1	1156.89625716873	-1.22262911573425	0.153208625495809	-7.9801585046378	1.46145495622595e-15	5.68125999683278e-12
PAM16_1	172.168472376285	-22.2731736885738	3.19197760892948	-6.9778602538643	2.99709547777572e-12	3.32148158904201e-09
PBX2_6	39.5284440134647	-3.13503496586947	0.833253205659293	-3.76240372623463	0.000168288097496782	0.0140992058234696
PCDHB2_1	38.3627486014274	21.8336491419372	4.27580059259603	5.10633007061749	3.28475725584392e-07	8.5127769042451e-05
PDE1C	940.844480505742	3.02144801234857	0.867731218923544	3.48200911348654	0.000497666754504849	0.0314063269717881
PDPN	256.450286915808	-1.10805572820279	0.287831893031451	-3.84966278938975	0.00011828055132515	0.0108958250052462
PFDN6_4	85.3749167267903	-21.6516916373091	4.24740390720085	-5.097629542743	3.43933048675028e-07	8.79608771986383e-05
PGAM1	688.029738737304	-0.882437448175307	0.19123904788866	-4.61431625976859	3.94391497586828e-06	0.000590303723646507
PIP4P1	34.749112164304	-20.6860119613016	4.23082422250905	-4.88935745693399	1.01165646735845e-06	0.000199572627190617
PLG	66.6121144708309	-1.78818960297237	0.458378505094101	-3.90112010729053	9.57486278710126e-05	0.00916781320162006
PLIN2	1960.02408681799	-1.69021565732503	0.222317792455267	-7.60270079447248	2.9001349054967e-14	7.04624026976743e-11
PLOD2	441.172932834145	-1.12213917459053	0.179241397474005	-6.26049110531661	3.83766963333311e-10	2.48642615543652e-07
PLP2	283.696796515026	-1.17670083404627	0.333429387446191	-3.52908555259296	0.000416998299300419	0.0283398459563016
PLSCR3	22.9791992311043	9.22705797826074	1.99905381016531	4.61571265932942	3.91748658602162e-06	0.000590303723646507
PLTP	548.098405607692	-0.795090011843646	0.224861046229902	-3.5359170704504	0.000406362236563973	0.0278114887045561
PNRC1	1603.61434961435	-0.944480816265522	0.263538221810672	-3.58384757162111	0.000338569715155125	0.0239301074671643
POMZP3	39.0001143155181	9.14714145962854	1.60585200373522	5.69612980421126	1.22557582874201e-08	5.41398122346781e-06
POTEF	19.0133923789817	-2.27546452394478	0.664919418871191	-3.42216584350589	0.000621244080496587	0.0372688925697906
PPP1R10_5	38.5500181761687	-20.7978108013588	4.24762011769892	-4.8963443587384	9.76359110389228e-07	0.000197682208631619
PPP1R18	121.504042827599	-5.09842580348679	1.00357459633796	-5.08026590359195	3.76906930934512e-07	9.27334179313178e-05
PQBP1	199.238598547926	-5.27971647756043	0.76147636603173	-6.9335263877913	4.10477300682215e-12	4.19918278597906e-09
PRICKLE2-DT	15.9289226506775	2.17588820862733	0.613909268226302	3.54431561998383	0.000393633718828345	0.0270355427309771
PRSS3	147.786268567351	-1.66836444509794	0.436469592939188	-3.82240704069021	0.000132155305290214	0.0117830397657151
PSMB8_4	19.1411784806841	22.3599605445474	4.2732343011394	5.23256132681173	1.6717716070016e-07	5.07722261332657e-05
PSMB8_7	23.9039789241032	-19.8813679500651	4.24756088582824	-4.68065520058775	2.85959533759634e-06	0.000444946948820587
PSME2	310.982044252766	-6.59436954287663	1.3071085804916	-5.04500516735689	4.53509111594007e-07	0.000104938769072056
PTGDS	305.859622712441	-1.69394930540666	0.431585269612765	-3.92494699118563	8.67488384448841e-05	0.00843068586426607
PTGES	286.484330767049	-1.02741850785218	0.16853766967398	-6.09607638363356	1.08703487122307e-09	6.40263539150389e-07
PTN	2023.33454054327	-0.910467824102252	0.214090607629865	-4.25272193947122	2.11187741770694e-05	0.00268291250771044
PTTG1IP	725.914110530752	-0.665094142277959	0.197755926465938	-3.36320713196182	0.000770425341067447	0.0435312713788604
RAB11FIP1	317.443702579225	-0.754732844909308	0.201235286093115	-3.75049952501908	0.000176482639411113	0.0144738103891722
RAC2	93.5695045566481	-1.31624095006984	0.374732957462852	-3.51247714901169	0.000443950179051407	0.0290775848140782
RAD17_1	21.0234689016743	-5.26000348015624	1.36263275123523	-3.8601769078191	0.000113304965017447	0.010549098830934
RBFOX2_1	28.3220743295108	-6.54243357123394	1.14714204264824	-5.70324626593789	1.17546963456354e-08	5.3133961132585e-06
RNA18SN1_1	157.099827831854	-21.9153021855307	4.24733952927025	-5.15977167224398	2.47251197922472e-07	6.76876272397055e-05
RNA18SN4	24476.5831238923	1.64786234152312	0.397349076000181	4.14714023777512	3.3665387354259e-05	0.00384914196473372
RNA5-8SN1_1	228.480778986127	-22.0619010561522	4.24730537808648	-5.19432889614631	2.05459636141099e-07	5.78770861981819e-05
RNASE1	748.658549093114	-1.98983877234881	0.507655227422394	-3.91966568029283	8.86718865653555e-05	0.00857470377696923
RNASE6	31.4586853012617	-2.39867888198639	0.66474662358421	-3.60841077921252	0.000308078425964431	0.0227318895631477
RNASET2	267.402996078294	-1.9038743215986	0.493703779600707	-3.85630898580196	0.000115111969840089	0.0106544350370562
RNF186	175.022141256224	-2.625911740152	0.572468358251946	-4.58699891845608	4.49663009713403e-06	0.000667183199984689
RP1	487.24710573868	2.72388658362208	0.648271138696362	4.2017705571463	2.64835481522736e-05	0.00315804126034197
RPS9	537.789498341478	-25.7902039868698	3.93844211283526	-6.54832627927177	5.81854880611264e-11	4.1887086349782e-08
RPS9_8	375.04221484764	25.979759163854	4.24857048659635	6.11494130692112	9.65925078395929e-10	5.86708929649427e-07
RTN4RL1	89.0353972281071	4.99781240236935	1.30369047791181	3.83358817683059	0.000126287502300107	0.0114169775916613
S100A8	45.2939441340993	-3.39648509346674	0.65489823970965	-5.18627916143518	2.14537150610506e-07	5.95708370916629e-05
SCN5A	1677.68614159987	3.24556938582764	0.958896321882462	3.38469270531363	0.000712579803494368	0.0417147116727797
SETX	334.315031657013	0.665912852892164	0.176200150477002	3.77929786716658	0.000157271201089965	0.0133488224261382
SGCA	9.81746122973208	3.07242762081502	0.829135056349277	3.70558161458408	0.00021090620134972	0.016869892327714
SINHCAF	407.916605640244	-3.48007529017748	0.771813796189914	-4.50895709218596	6.51470817577073e-06	0.000944973006063102
SIX1	85.5589117131777	1.9371557014586	0.446869484142671	4.33494738441377	1.45794990152276e-05	0.0019147413672904
SLC20A1	565.909494767762	-1.29587448362705	0.263148517291894	-4.92449851879506	8.45769695132619e-07	0.00017488537834354
SLC24A2	200.469859904708	7.01018438898439	1.34580643871986	5.20890983078704	1.89953391172611e-07	5.51063293167468e-05
SLC2A1	778.417199176741	-1.51294821183635	0.284650447574008	-5.31510919701957	1.06593385288449e-07	3.57216487905446e-05
SLC2A3	936.945091960707	-1.27642991403269	0.19811943549625	-6.44272941135474	1.17343797271994e-10	8.14575495562769e-08
SLC39A7	26.6575892671172	21.3799616945881	4.2840496337868	4.99059617002843	6.01932225154021e-07	0.000132951780230894
SLC6A6	121.822963930352	-1.44513491109024	0.384580918459936	-3.75768750274279	0.000171490857574918	0.014184118292271
SLC6A8	326.079007420911	-1.11538535074751	0.309470059675065	-3.60417854935187	0.000313141740378263	0.0227960150102333
SLC7A11	243.34113632435	0.808399296452439	0.226575181146093	3.56790753675352	0.000359843433437235	0.0252500968076518
SLIT2	367.765975284777	-0.780569061038929	0.217547656509372	-3.5880370929452	0.000333176898176468	0.0236624983059097
SLIT3	629.582678141713	-1.45636576144831	0.270444882002529	-5.38507421794987	7.24147617143355e-08	2.50920162239253e-05
SMARCB1	95.0712506892947	-7.15799292806009	1.58082748478207	-4.52800384416828	5.95434987749326e-06	0.000870185703525087
SPARC	5634.25427189273	-1.13820760874623	0.232738288487648	-4.89050433490078	1.00577943568697e-06	0.000199572627190617
SPATC1L	33.6193665312864	20.5134403613718	4.30125519983312	4.76917537052154	1.84981574709851e-06	0.000326862442512307
SPON2	157.516973228035	-0.867266650620221	0.252768874310685	-3.43106584220587	0.000601214655514841	0.0363752481097826
SPPL2A	478.700608527715	3.16731923665257	0.908980854424036	3.48447299108351	0.000493107227021479	0.0312199516990765
SRL	16.0677968250118	2.37737107962047	0.535396376399708	4.44039441508213	8.97941527770248e-06	0.00122050975351541
STK19_5	42.8341387912537	-21.4432974006909	4.24745629386701	-5.04850336698069	4.45284625542594e-07	0.000104277075502065
SURF1	98.3701452877573	21.9091733027626	3.96019443040364	5.53234789043668	3.15972420869795e-08	1.27949082175963e-05
SYNPO2L	32.9744552382259	4.79760365197291	1.07371288986581	4.46823699077741	7.88669030064877e-06	0.00111082318386746
TAF1C	51.3765464806356	1.37331695632202	0.317966138743639	4.3190666834787	1.56690436165961e-05	0.00204402148171663
TAFA1	36.7169492846057	5.90341663201787	1.42160934666226	4.1526293041603	3.28676926505366e-05	0.00380267465505048
TCEAL2	104.462831681146	-6.15195572011379	1.45283751310327	-4.23444168024901	2.29120233998e-05	0.00289182466767476
TCEAL2_1	91.5107144924137	8.94254057135729	1.70736634595992	5.2376226066056	1.62658241659274e-07	5.01839403671636e-05
TCEAL5	47.0012299686988	-1.6876389335551	0.509079689973899	-3.31507810425834	0.000916175223479779	0.0494658272743791
TDRD15	37.7451376597908	7.74819335196198	1.90092631360059	4.07600931005367	4.5815185218423e-05	0.00491994339828999
TECR	833.709039277378	-1.45666132979394	0.416230782006211	-3.49964825468436	0.000465872460217177	0.0300835980373464
TF	365.702879827125	-1.34874781838688	0.266699633453868	-5.05717912289585	4.25503538635242e-07	0.000100859905859185
TFPT_8	19.0897533617466	-20.4602925124663	4.24788386908782	-4.81658471441686	1.46036180805182e-06	0.000272933196760609
TGFBR3	345.814812786172	-0.727702034015289	0.192755705370382	-3.77525548526307	0.000159843750804542	0.013508186888643
TMEM91	179.07308782896	-1.36198652973246	0.386893810316107	-3.52031098305673	0.000431041092797814	0.0287908787653303
TMEM92	132.720218243815	-1.75997188425042	0.496308399458345	-3.54612552632838	0.000390939936840164	0.0269457430934832
TNNC2	58.1962193751584	3.60132572226994	0.73274233377663	4.91485963927911	8.88460893664797e-07	0.000181779098843817
TPI1	3181.97717212746	-1.82405140176114	0.508321190303976	-3.58838355857318	0.000332734539547538	0.0236624983059097
TRIM55	20.7246653166214	3.76995919295521	0.816196168627246	4.61893762536998	3.85709772330157e-06	0.000590303723646507
TRIM71	30.2643047380588	9.5747787312374	2.3152504035485	4.13552621200821	3.54142186611097e-05	0.00397887958448549
TRMT9B_1	21.0176933555258	1.96989273183899	0.560861526858491	3.51226218505804	0.000444309445376406	0.0290775848140782
TSEN34_9	59.0811949003157	-22.382522131021	4.24720274086447	-5.2699443602415	1.36465118807822e-07	4.34831559716005e-05
TTN	335.989185322171	2.47502543320431	0.525068961736358	4.71371498520806	2.43240833119836e-06	0.000400667124860191
TTR	13263.2054900213	-2.47795203722157	0.364313907392454	-6.80169487615035	1.03395410903893e-11	9.56998381780459e-09
TUBB_5	102.381274705186	-23.2063083180523	4.24716589582502	-5.46395146487312	4.65650901076916e-08	1.74054933927539e-05
UBE2A_1	119.621931562663	-7.71923365105941	1.73324762709541	-4.45362424294522	8.44328128788602e-06	0.00116391530774922
VTN	234.904529421531	-1.44877198311062	0.326029544448259	-4.44368311946202	8.84318221389804e-06	0.00121045727247561
WARS1	244.815309264676	0.72698870308537	0.20671913820026	3.51679437818233	0.00043679200972052	0.0289758576550777
WDR45_1	36.9560601131773	-6.32324983477784	1.65745305251769	-3.81504008525175	0.000136160828994793	0.01202980924169
WEE1	156.409764718663	-0.680469894856463	0.197490960634467	-3.44557488945498	0.00056984604331501	0.0348304954211127
ZBED1	38.1483864970299	-21.7516501746491	4.24738012212149	-5.12119225245714	3.03609911996686e-07	8.19620258261053e-05
ZBED3	394.712548978993	4.36959299135425	1.03894896977959	4.20578211101288	2.60180811001122e-05	0.00315804126034197
ZDHHC1	34507.0396099936	1.51172449446619	0.449115020125434	3.3660074295533	0.000762646542381032	0.0433437451586553
ZDHHC15	81.9388515481453	-2.16221277217579	0.632425870461872	-3.4189189170846	0.000628704580012674	0.0376004028360195
ZNF429	96.1412588492732	-2.30711794390124	0.561968756831949	-4.10542030291402	4.03580410001635e-05	0.00435799579400099
